# Binding of DNA origami to lipids: maximising yield and switching via strand-displacement

**DOI:** 10.1101/2020.06.01.128686

**Authors:** Jasleen Kaur Daljit Singh, Es Darley, Pietro Ridone, James P Gaston, Ali Abbas, Shelley FJ Wickham, Matthew AB Baker

## Abstract

Liposomes are widely used as synthetic analogues of cell membranes and for drug delivery. Lipid-binding DNA nanostructures can modify the shape, porosity and reactivity of liposomes, mediated by cholesterol-modifications. DNA nanostructures can also be designed to switch conformations by DNA strand displacement. However, the optimal conditions to facilitate stable, high-yield DNA-lipid binding while allowing controlled switching by strand-displacement are not known. Here we characterised the effect of cholesterol arrangement, DNA structure, buffer and lipid composition on DNA-lipid binding and strand displacement. We observed that binding was inhibited below pH 4, and above 200 mM NaCl or 40 mM MgCl_2_, was independent of lipid type, and increased with membrane cholesterol content. For simple motifs, binding yield was slightly higher for double-stranded DNA than single-stranded. For larger DNA origami tiles, 4 – 8 cholesterol modifications were optimal, while edge positions and longer spacers increased yield of lipid-binding. Strand displacement achieved controlled removal of DNA tiles from membranes, but was inhibited by overhang domains, which are used to prevent cholesterol aggregation. These findings provide design guidelines for integrating strand-displacement switching with lipid-binding DNA nanostructures. This paves the way for achieving dynamic control of membrane morphology, enabling broader applications in nanomedicine and biophysics.
