## Supplementary Table of Nucleotides for "Binding of DNA origami to lipids: maximising yield and switching via strand-displacement"

### Sheet: blank tile
In this sheet, all staple blank staple sequences for the DNA tile are given.
Sequence	Seqeunce code
TTTTCACTCAAAGGGCGAAAAACCATCACC	21[32]23[31]BLK
GTCGACTTCGGCCAACGCGCGGGGTTTTTC	19[32]21[31]BLK
TGCATCTTTCCCAGTCACGACGGCCTGCAG	17[32]19[31]BLK
TAATCAGCGGATTGACCGTAATCGTAACCG	15[32]17[31]BLK
AACGCAAAATCGATGAACGGTACCGGTTGA	13[32]15[31]BLK
AACAGTTTTGTACCAAAAACATTTTATTTC	11[32]13[31]BLK
TTTACCCCAACATGTTTTAAATTTCCATAT	9[32]11[31]BLK
TTTAGGACAAATGCTTTAAACAATCAGGTC	7[32]9[31]BLK
CATCAAGTAAAACGAACTAACGAGTTGAGA	5[32]7[31]BLK
AATACGTTTGAAAGAGGACAGACTGACCTT	3[32]5[31]BLK
AGGCTCCAGAGGCTTTGAGGACACGGGTAA	1[32]3[31]BLK
AGAAAGGAACAACTAAAGGAATTCAAAAAAA	0[47]1[31]BLK
CAAATCAAGTTTTTTGGGGTCGAAACGTGGA	23[32]22[48]BLK
CTCCAACGCAGTGAGACGGGCAACCAGCTGCA	22[47]20[48]BLK
TTAATGAACTAGAGGATCCCCGGGGGGTAACG	20[47]18[48]BLK
CCAGGGTTGCCAGTTTGAGGGGACCCGTGGGA	18[47]16[48]BLK
ACAAACGGAAAAGCCCCAAAAACACTGGAGCA	16[47]14[48]BLK
AACAAGAGGGATAAAAATTTTTAGCATAAAGC	14[47]12[48]BLK
TAAATCGGGATTCCCAATTCTGCGATATAATG	12[47]10[48]BLK
CTGTAGCTTGACTATTATAGTCAGTTCATTGA	10[47]8[48]BLK
ATCCCCCTATACCACATTCAACTAGAAAAATC	8[47]6[48]BLK
TACGTTAAAGTAATCTTGACAAGAACCGAACT	6[47]4[48]BLK
GACCAACTAATGCCACTACGAAGGGGGTAGCA	4[47]2[48]BLK
ACGGCTACAAAAGGAGCCTTTAATGTGAGAAT	2[47]0[48]BLK
AGCTGATTGCCCTTCAGAGTCCACTATTAAAGGGTGCCGT	21[56]23[63]BLK
GTATAAGCCAACCCGTCGGATTCTGACGACAGTATCGGCCGCAAGGCG	15[64]18[64]BLK
TATATTTTGTCATTGCCTGAGAGTGGAAGATT	13[64]15[63]BLK
GATTTAGTCAATAAAGCCTCAGAGAACCCTCA	11[64]13[63]BLK
CGGATTGCAGAGCTTAATTGCTGAAACGAGTA	9[64]11[63]BLK
ATGCAGATACATAACGGGAATCGTCATAAATAAAGCAAAG	7[56]9[63]BLK
TTTATCAGGACAGCATCGGAACGACACCAACCTAAAACGAGGTCAATC	1[64]4[64]BLK
ACAACTTTCAACAGTTTCAGCGGATGTATCGG	0[79]1[63]BLK
AAAGCACTAAATCGGAACCCTAATCCAGTT	23[64]22[80]BLK
TGGAACAACCGCCTGGCCCTGAGGCCCGCT	22[79]20[80]BLK
TTCCAGTCGTAATCATGGTCATAAAAGGGG	20[79]18[80]BLK
GATGTGCTTCAGGAAGATCGCACAATGTGA	18[79]16[80]BLK
GCGAGTAAAAATATTTAAATTGTTACAAAG	16[79]14[80]BLK
GCTATCAGAAATGCAATGCCTGAATTAGCA	14[79]12[80]BLK
AAATTAAGTTGACCATTAGATACTTTTGCG	12[79]10[80]BLK
GATGGCTTATCAAAAAGATTAAGAGCGTCC	10[79]8[80]BLK
AATACTGCCCAAAAGGAATTACGTGGCTCA	8[79]6[80]BLK
TTATACCACCAAATCAACGTAACGAACGAG	6[79]4[80]BLK
GCGCAGACAAGAGGCAAAAGAATCCCTCAG	4[79]2[80]BLK
CAGCGAAACTTGCTTTCGAGGTGTTGCTAA	2[79]0[80]BLK
AGCAAGCGTAGGGTTGAGTGTTGTAGGGAGCC	21[96]23[95]BLK
CTGTGTGATTGCGTTGCGCTCACTAGAGTTGC	19[96]21[95]BLK
GCTTTCCGATTACGCCAGCTGGCGGCTGTTTC	17[96]19[95]BLK
ATATTTTGGCTTTCATCAACATTATCCAGCCA	15[96]17[95]BLK
TAGGTAAACTATTTTTGAGAGATCAAACGTTA	13[96]15[95]BLK
AATGGTCAACAGGCAAGGCAAAGAGTAATGTG	11[96]13[95]BLK
CGAAAGACTTTGATAAGAGGTCATATTTCGCA	9[96]11[95]BLK
TAAGAGCAAATGTTTAGACTGGATAGGAAGCC	7[96]9[95]BLK
TCATTCAGATGCGATTTTAAGAACAGGCATAG	5[96]7[95]BLK
ACACTCATCCATGTTACTTAGCCGAAAGCTGC	3[96]5[95]BLK
AAACAGCTTTTTGCGGGATCGTCAACACTAAA	1[96]3[95]BLK
TAAATGAATTTTCTGTATGGGATTAATTTCTT	0[111]1[95]BLK
CCCGATTTAGAGCTTGACGGGGAAAAAGAATA	23[96]22[112]BLK
GCCCGAGAGTCCACGCTGGTTTGCAGCTAACT	22[111]20[112]BLK
CACATTAAAATTGTTATCCGCTCATGCGGGCC	20[111]18[112]BLK
TCTTCGCTGCACCGCTTCTGGTGCGGCCTTCC	18[111]16[112]BLK
TGTAGCCATTAAAATTCGCATTAAATGCCGGA	16[111]14[112]BLK
GAGGGTAGGATTCAAAAGGGTGAGACATCCAA	14[111]12[112]BLK
TAAATCATATAACCTGTTTAGCTAACCTTTAA	12[111]10[112]BLK
TTGCTCCTTTCAAATATCGCGTTTGAGGGGGT	10[111]8[112]BLK
AATAGTAAACACTATCATAACCCTCATTGTGA	8[111]6[112]BLK
ATTACCTTTGAATAAGGCTTGCCCAAATCCGC	6[111]4[112]BLK
GACCTGCTCTTTGACCCCCAGCGAGGGAGTTA	4[111]2[112]BLK
AAGGCCGCTGATACCGATAGTTGCGACGTTAG	2[111]0[112]BLK
CCCAGCAGGCGAAAAATCCCTTATAAATCAAGCCGGCG	21[120]23[127]BLK
TAAATCAAAATAATTCGCGTCTCGGAAACCAGGCAAAGGGAAGG	15[128]18[128]BLK
GAGACAGCTAGCTGATAAATTAATTTTTGT	13[128]15[127]BLK
TTTGGGGATAGTAGTAGCATTAAAAGGCCG	11[128]13[127]BLK
GCTTCAATCAGGATTAGAGAGTTATTTTCA	9[128]11[127]BLK
CGTTTACCAGACGACAAAGAAGTTTTGCCATAATTCGA	7[120]9[127]BLK
TGACAACTCGCTGAGGCTTGCATTATACCAAGCGCGATGATAAA	1[128]4[128]BLK
TCTAAAGTTTTGTCGTCTTTCCAGCCGACAA	0[143]1[127]BLK
TCAATATCGAACCTCAAATATCAATTCCGAAA	21[160]22[144]BLK
GCAATTCACATATTCCTGATTATCAAAGTGTA	19[160]20[144]BLK
AGAAAACAAAGAAGATGATGAAACAGGCTGCG	17[160]18[144]BLK
ATCGCAAGTATGTAAATGCTGATGATAGGAAC	15[160]16[144]BLK
GTAATAAGTTAGGCAGAGGCATTTATGATATT	13[160]14[144]BLK
CCAATAGCTCATCGTAGGAATCATGGCATCAA	11[160]12[144]BLK
AGAGAGAAAAAAATGAAAATAGCAAGCAAACT	9[160]10[144]BLK
TTATTACGAAGAACTGGCATGATTGCGAGAGG	7[160]8[144]BLK
GCAAGGCCTCACCAGTAGCACCATGGGCTTGA	5[160]6[144]BLK
TTGACAGGCCACCACCAGAGCCGCGATTTGTA	3[160]4[144]BLK
TTAGGATTGGCTGAGACTCCTCAATAACCGAT	1[160]2[144]BLK
TCCACAGACAGCCCTCATAGTTAGCGTAACGA	0[175]0[144]BLK
AACGTGGCGAGAAAGGAAGGGAAACCAGTAA	23[128]23[159]BLK
TCGGCAAATCCTGTTTGATGGTGGACCCTCAA	22[143]21[159]BLK
AAGCCTGGTACGAGCCGGAAGCATAGATGATG	20[143]19[159]BLK
CAACTGTTGCGCCATTCGCCATTCAAACATCA	18[143]17[159]BLK
GCCATCAAGCTCATTTTTTAACCACAAATCCA	16[143]15[159]BLK
CAACCGTTTCAAATCACCATCAATTCGAGCCA	14[143]13[159]BLK
TTCTACTACGCGAGCTGAAAAGGTTACCGCGC	12[143]11[159]BLK
CCAACAGGAGCGAACCAGACCGGAGCCTTTAC	10[143]9[159]BLK
CTTTTGCAGATAAAAACCAAAATAAAGACTCC	8[143]7[159]BLK
GATGGTTTGAACGAGTAGTAAATTTACCATTA	6[143]5[159]BLK
TCATCGCCAACAAAGTACAACGGACGCCAGCA	4[143]3[159]BLK
ATATTCGGAACCATCGCCCACGCAGAGAAGGA	2[143]1[159]BLK
TAAAAGGGACATTCTGGCCAACAAAGCATC	23[160]22[176]BLK
ACCTTGCTTGGTCAGTTGGCAAAGAGCGGA	22[175]20[176]BLK
ATTATCATTCAATATAATCCTGACAATTAC	20[175]18[176]BLK
CTGAGCAAAAATTAATTACATTTTGGGTTA	18[175]16[176]BLK
TATAACTAACAAAGAACGCGAGAACGCCAA	16[175]14[176]BLK
CATGTAATAGAATATAAAGTACCAAGCCGT	14[175]12[176]BLK
TTTTATTTAAGCAAATCAGATATTTTTTGT	12[175]10[176]BLK
TTAACGTCTAACATAAAAACAGGTAACGGA	10[175]8[176]BLK
ATACCCAACAGTATGTTAGCAAATTAGAGC	8[175]6[176]BLK
CAGCAAAAGGAAACGTCACCAATGAGCCGC	6[175]4[176]BLK
CACCAGAAAGGTTGAGGCAGGTCATGAAAG	4[175]2[176]BLK
TATTAAGAAGCGGGGTTTTGCTCGTAGCAT	2[175]0[176]BLK
TCAACAGTTGAAAGGAGCAAATGAAAAATCTAGAGATAGA	21[184]23[191]BLK
TCAAATATAACCTCCGGCTTAGGTAACAATTTCATTTGAAGGCGAATT	15[192]18[192]BLK
GTAAAGTAATCGCCATATTTAACAAAACTTTT	13[192]15[191]BLK
TATCCGGTCTCATCGAGAACAAGCGACAAAAG	11[192]13[191]BLK
TTAGACGGCCAAATAAGAAACGATAGAAGGCT	9[192]11[191]BLK
CGTAGAAAATACATACCGAGGAAACGCAATAAGAAGCGCA	7[184]9[191]BLK
GCGGATAACCTATTATTCTGAAACAGACGATTGGCCTTGAAGAGCCAC	1[192]4[192]BLK
TCACCAGTACAAACTACAACGCCTAGTACCAG	0[207]1[191]BLK
ACCCTTCTGACCTGAAAGCGTAAGACGCTGAG	23[192]22[208]BLK
AGCCAGCAATTGAGGAAGGTTATCATCATTTT	22[207]20[208]BLK
GCGGAACATCTGAATAATGGAAGGTACAAAAT	20[207]18[208]BLK
CGCGCAGATTACCTTTTTTAATGGGAGAGACT	18[207]16[208]BLK
ACCTTTTTATTTTAGTTAATTTCATAGGGCTT	16[207]14[208]BLK
AATTGAGAATTCTGTCCAGACGACTAAACCAA	14[207]12[208]BLK
GTACCGCAATTCTAAGAACGCGAGTATTATTT	12[207]10[208]BLK
ATCCCAATGAGAATTAACTGAACAGTTACCAG	10[207]8[208]BLK
AAGGAAACATAAAGGTGGCAACATTATCACCG	8[207]6[208]BLK
TCACCGACGCACCGTAATCAGTAGCAGAACCG	6[207]4[208]BLK
CCACCCTCTATTCACAAACAAATACCTGCCTA	4[207]2[208]BLK
TTTCGGAAGTGCCGTCGAGAGGGTGAGTTTCG	2[207]0[208]BLK
CTTTAGGGCCTGCAACAGTGCCAATACGTG	21[224]23[223]BLK
CTACCATAGTTTGAGTAACATTTAAAATAT	19[224]21[223]BLK
CATAAATCTTTGAATACCAAGTGTTAGAAC	17[224]19[223]BLK
CCTAAATCAAAATCATAGGTCTAAACAGTA	15[224]17[223]BLK
ACAACATGCCAACGCTCAACAGTCTTCTGA	13[224]15[223]BLK
GCGAACCTCCAAGAACGGGTATGACAATAA	11[224]13[223]BLK
AAAGTCACAAAATAAACAGCCAGCGTTTTA	9[224]11[223]BLK
AACGCAAAGATAGCCGAACAAACCCTGAAC	7[224]9[223]BLK
TCAAGTTTCATTAAAGGTGAATATAAAAGA	5[224]7[223]BLK
TTAAAGCCAGAGCCGCCACCCTCGACAGAA	3[224]5[223]BLK
GTATAGCAAACAGTTAATGCCCAATCCTCA	1[224]3[223]BLK
AGGAACCCATGTACCGTAACACTTGATATAA	0[239]1[223]BLK
GCACAGACAATATTTTTGAATGGGGTCAGTA	23[224]22[240]BLK
TTAACACCAGCACTAACAACTAATCGTTATTA	22[239]20[240]BLK
ATTTTAAAATCAAAATTATTTGCACGGATTCG	20[239]18[240]BLK
CCTGATTGCAATATATGTGAGTGATCAATAGT	18[239]16[240]BLK
GAATTTATTTAATGGTTTGAAATATTCTTACC	16[239]14[240]BLK
AGTATAAAGTTCAGCTAATGCAGATGTCTTTC	14[239]12[240]BLK
CTTATCATTCCCGACTTGCGGGAGCCTAATTT	12[239]10[240]BLK
GCCAGTTAGAGGGTAATTGAGCGCTTTAAGAA	10[239]8[240]BLK
AAGTAAGCAGACACCACGGAATAATATTGACG	8[239]6[240]BLK
GAAATTATTGCCTTTAGCGTCAGACCGGAACC	6[239]4[240]BLK
GCCTCCCTCAGAATGGAAAGCGCAGTAACAGT	4[239]2[240]BLK
GCCCGTATCCGGAATAGGTGTATCAGCCCAAT	2[239]0[240]BLK
AGATTAGAGCCGTCAAAAAACAGAGGTGAGGCCTATTAGT	21[248]23[255]BLK
GTGATAAAAAGACGCTGAGAAGAGATAACCTTGCTTCTGTTCGGGAGA	15[256]18[256]BLK
GTTTATCAATATGCGTTATACAAACCGACCGT	13[256]15[255]BLK
GCCTTAAACCAATCAATAATCGGCACGCGCCT	11[256]13[255]BLK
GAGAGATAGAGCGTCTTTCCAGAGGTTTTGAA	9[256]11[255]BLK
GTTTATTTTGTCACAATCTTACCGAAGCCCTTTAATATCA	7[248]9[255]BLK
CAGGAGGTGGGGTCAGTGCCTTGAGTCTCTGAATTTACCGGGAACCAG	1[256]4[256]BLK
CCACCCTCATTTTCAGGGATAGCAACCGTACT	0[271]1[255]BLK
CTTTAATGCGCGAACTGATAGCCCCACCAG	23[256]22[272]BLK
CAGAAGATTAGATAATACATTTGTCGACAA	22[271]20[272]BLK
CTCGTATTAGAAATTGCGTAGATACAGTAC	20[271]18[272]BLK
CTTTTACAAAATCGTCGCTATTAGCGATAG	18[271]16[272]BLK
CTTAGATTTAAGGCGTTAAATAAAGCCTGT	16[271]14[272]BLK
TTAGTATCACAATAGATAAGTCCACGAGCA	14[271]12[272]BLK
TGTAGAAATCAAGATTAGTTGCTCTTACCA	12[271]10[272]BLK
ACGCTAACACCCACAAGAATTGAAAATAGC	10[271]8[272]BLK
AATAGCTATCAATAGAAAATTCAACATTCA	8[271]6[272]BLK
ACCGATTGTCGGCATTTTCGGTCATAATCA	6[271]4[272]BLK
AAATCACCTTCCAGTAAGCGTCAGTAATAA	4[271]2[272]BLK
GTTTTAACTTAGTACCGCCACCCAGAGCCA	2[271]0[272]BLK

### Sheet: modified staples
In this sheet, modified staple sequences for cholesterol and fluorophore attachment to the DNA tile are given.
The following staples were replaced with H2 handle extensions for membrane binding experiments:
Replaced staple	Modified staple	Sequence of modified staple
13[32]15[31]BLK	13[32]15[31] + H2 handle	AACGCAAAATCGATGAACGGTACCGGTTGA GCTGTTAGAGAATGAGAGTCG
5[32]7[31]BLK	5[32]7[31] + H2 handle	CATCAAGTAAAACGAACTAACGAGTTGAGA GCTGTTAGAGAATGAGAGTCG
18[79]16[80]BLK	18[79]16[80] + H2 handle	GATGTGCTTCAGGAAGATCGCACAATGTGA GCTGTTAGAGAATGAGAGTCG
8[79]6[80]BLK	8[79]6[80] + H2 handle	AATACTGCCCAAAAGGAATTACGTGGCTCA GCTGTTAGAGAATGAGAGTCG
15[160]16[144]BLK	15[160]16[144] + H2 handle	ATCGCAAGTATGTAAATGCTGATGATAGGAAC GCTGTTAGAGAATGAGAGTCG
5[160]6[144]BLK	5[160]6[144] + H2 handle	GCAAGGCCTCACCAGTAGCACCATGGGCTTGA GCTGTTAGAGAATGAGAGTCG
18[207]16[208]BLK	18[207]16[208] + H2 handle	CGCGCAGATTACCTTTTTTAATGGGAGAGACT GCTGTTAGAGAATGAGAGTCG
8[207]6[208]BLK	8[207]6[208] + H2 handle	AAGGAAACATAAAGGTGGCAACATTATCACCG GCTGTTAGAGAATGAGAGTCG
18[271]16[272]BLK	18[271]16[272] + H2 handle	CTTTTACAAAATCGTCGCTATTAGCGATAG GCTGTTAGAGAATGAGAGTCG
8[271]6[272]BLK	8[271]6[272] + H2 handle	AATAGCTATCAATAGAAAATTCAACATTCA GCTGTTAGAGAATGAGAGTCG
The following staples were replaced with H1 handle extensions:
Replaced staple	Modified staple	Sequence of modified staple	Tiles that use this modified staple
19[32]21[31]BLK	19[32]21[31] + H1 handle	GTCGACTTCGGCCAACGCGCGGGGTTTTTC GCTCTGCAATCAACTTATCCC	4C-LS, 8C, 16C
1[32]3[31]BLK	1[32]3[31] + H1 handle	AGGCTCCAGAGGCTTTGAGGACACGGGTAA GCTCTGCAATCAACTTATCCC	4C-LS, 8C, 16C
22[271]20[272]BLK	22[271]20[272] + H1 handle	CAGAAGATTAGATAATACATTTGTCGACAA GCTCTGCAATCAACTTATCCC	4C-LS, 8C, 16C
4[271]2[272]BLK	4[271]2[272] + H1 handle	AAATCACCTTCCAGTAAGCGTCAGTAATAA GCTCTGCAATCAACTTATCCC	4C-LS, 8C, 16C
11[160]12[144]BLK	11[160]12[144] + H1 handle	CCAATAGCTCATCGTAGGAATCATGGCATCAA GCTCTGCAATCAACTTATCCC	4C-SS, 8C, 16C
9[160]10[144]BLK	9[160]10[144] + H1 handle	AGAGAGAAAAAAATGAAAATAGCAAGCAAACT GCTCTGCAATCAACTTATCCC	4C-SS, 8C, 16C
14[143]13[159]BLK	14[143]13[159] + H1 handle	CAACCGTTTCAAATCACCATCAATTCGAGCCA GCTCTGCAATCAACTTATCCC	1C, 4C-SS, 8C, 16C
12[143]11[159]BLK	12[143]11[159] + H1 handle	TTCTACTACGCGAGCTGAAAAGGTTACCGCGC GCTCTGCAATCAACTTATCCC	4C-SS, 8C, 16C
9[64]11[63]BLK	9[64]11[63] + H1 handle	CGGATTGCAGAGCTTAATTGCTGAAACGAGTA GCTCTGCAATCAACTTATCCC	16C
9[128]11[127]BLK	9[128]11[127] + H1 handle	GCTTCAATCAGGATTAGAGAGTTATTTTCA GCTCTGCAATCAACTTATCCC	2C, 16C
9[192]11[191]BLK	9[192]11[191] + H1 handle	TTAGACGGCCAAATAAGAAACGATAGAAGGCT GCTCTGCAATCAACTTATCCC	2C, 16C
9[256]11[255]BLK	9[256]11[255] + H1 handle	GAGAGATAGAGCGTCTTTCCAGAGGTTTTGAA GCTCTGCAATCAACTTATCCC	16C
21[56]23[63]BLK	21[56]23[63] + H1 handle	AGCTGATTGCCCTTCAGAGTCCACTATTAAAGGGTGCCGT GCTCTGCAATCAACTTATCCC	16C
21[120]23[127]BLK	21[120]23[127] + H1 handle	CCCAGCAGGCGAAAAATCCCTTATAAATCAAGCCGGCG GCTCTGCAATCAACTTATCCC	16C
21[184]23[191]BLK	21[184]23[191] + H1 handle	TCAACAGTTGAAAGGAGCAAATGAAAAATCTAGAGATAGA GCTCTGCAATCAACTTATCCC	16C
21[248]23[255]BLK	21[248]23[255] + H1 handle	AGATTAGAGCCGTCAAAAAACAGAGGTGAGGCCTATTAGT GCTCTGCAATCAACTTATCCC	16C
Staples for the different designs tested:
Replaced staple	Modified staple	Sequence of modified staple	Tiles that use this modified staple
19[32]21[31]BLK	19[32]21[31] + handle for Dt1.4	GTCGACTTCGGCCAACGCGCGGGGTTTTTCGCTCTGCAATCAACTTATCCCTGCCGTATCT	Dt1.4
1[32]3[31]BLK	1[32]3[31] + handle for Dt1.4	AGGCTCCAGAGGCTTTGAGGACACGGGTAAGCTCTGCAATCAACTTATCCCTGCCGTATCT	Dt1.4
22[271]20[272]BLK	22[271]20[272] + handle for Dt1.4	CAGAAGATTAGATAATACATTTGTCGACAAGCTCTGCAATCAACTTATCCCTGCCGTATCT	Dt1.4
4[271]2[272]BLK	4[271]2[272] + handle for Dt1.4	AAATCACCTTCCAGTAAGCGTCAGTAATAAGCTCTGCAATCAACTTATCCCTGCCGTATCT	Dt1.4
19[32]21[31]BLK	19[32]21[31] + handle for Pt8.1	GTCGACTTCGGCCAACGCGCGGGGTTTTTCTGCCGTATCTGCTCTGCAATCAACTTATCCC	Pt8.1
1[32]3[31]BLK	1[32]3[31] + handle for Pt8.1	AGGCTCCAGAGGCTTTGAGGACACGGGTAATGCCGTATCTGCTCTGCAATCAACTTATCCC	Pt8.1
22[271]20[272]BLK	22[271]20[272] + handle for Pt8.1	CAGAAGATTAGATAATACATTTGTCGACAATGCCGTATCTGCTCTGCAATCAACTTATCCC	Pt8.1
4[271]2[272]BLK	4[271]2[272] + handle for Pt8.1	AAATCACCTTCCAGTAAGCGTCAGTAATAATGCCGTATCTGCTCTGCAATCAACTTATCCC	Pt8.1
19[32]21[31]BLK	19[32]21[31] + handle for Pt8.5	TGCCGTATCTGCTCTGCAATCAACTTATCCCGTCGACTTCGGCCAACGCGCGGGGTTTTTC	Pt8.5
1[32]3[31]BLK	1[32]3[31] + handle for Pt8.5	TGCCGTATCTGCTCTGCAATCAACTTATCCCAGGCTCCAGAGGCTTTGAGGACACGGGTAA	Pt8.5
22[271]20[272]BLK	22[271]20[272] + handle for Pt8.5	TGCCGTATCTGCTCTGCAATCAACTTATCCCCAGAAGATTAGATAATACATTTGTCGACAA	Pt8.5
4[271]2[272]BLK	4[271]2[272] + handle for Pt8.5	TGCCGTATCTGCTCTGCAATCAACTTATCCCAAATCACCTTCCAGTAAGCGTCAGTAATAA	Pt8.5
19[32]21[31]BLK	19[32]21[31] + handle for Dt8.1	GTCGACTTCGGCCAACGCGCGGGGTTTTTCTTTTTTTTTTGCTCTGCAATCAACTTATCCCTGCCGTATCT	Dt8.1
1[32]3[31]BLK	1[32]3[31] + handle for Dt8.1	AGGCTCCAGAGGCTTTGAGGACACGGGTAATTTTTTTTTTGCTCTGCAATCAACTTATCCCTGCCGTATCT	Dt8.1
22[271]20[272]BLK	22[271]20[272] + handle for Dt8.1	CAGAAGATTAGATAATACATTTGTCGACAATTTTTTTTTTGCTCTGCAATCAACTTATCCCTGCCGTATCT	Dt8.1
4[271]2[272]BLK	4[271]2[272] + handle for Dt8.1	AAATCACCTTCCAGTAAGCGTCAGTAATAATTTTTTTTTTGCTCTGCAATCAACTTATCCCTGCCGTATCT	Dt8.1
19[32]21[31]BLK	19[32]21[31] + handle for Pt13.2	TGCCGTATCTGCTCTGCAATCAACTTATCCCCCTACTGACTTTATGTCGACTTCGGCCAACGCGCGGGGTTTTTC	Pt13.
1[32]3[31]BLK	1[32]3[31] + handle for Pt13.2	TGCCGTATCTGCTCTGCAATCAACTTATCCCCCTACTGACTTTATAGGCTCCAGAGGCTTTGAGGACACGGGTAA	Pt13.
22[271]20[272]BLK	22[271]20[272] + handle for Pt13.2	TGCCGTATCTGCTCTGCAATCAACTTATCCCCCTACTGACTTTATCAGAAGATTAGATAATACATTTGTCGACAA	Pt13.
4[271]2[272]BLK	4[271]2[272] + handle for Pt13.2	TGCCGTATCTGCTCTGCAATCAACTTATCCCCCTACTGACTTTATAAATCACCTTCCAGTAAGCGTCAGTAATAA	Pt13.
19[32]21[31]BLK	19[32]21[31] + handle for Dt6.1	GTCGACTTCGGCCAACGCGCGGGGTTTTTCCCTACTGACTTTATGCTCTGCAATCAACTTATCCCTGCCGTATCT	Dt6.1
1[32]3[31]BLK	1[32]3[31] + handle for Dt6.1	AGGCTCCAGAGGCTTTGAGGACACGGGTAACCTACTGACTTTATGCTCTGCAATCAACTTATCCCTGCCGTATCT	Dt6.1
22[271]20[272]BLK	22[271]20[272] + handle for Dt6.1	CAGAAGATTAGATAATACATTTGTCGACAACCTACTGACTTTATGCTCTGCAATCAACTTATCCCTGCCGTATCT	Dt6.1
4[271]2[272]BLK	4[271]2[272] + handle for Dt6.1	AAATCACCTTCCAGTAAGCGTCAGTAATAACCTACTGACTTTATGCTCTGCAATCAACTTATCCCTGCCGTATCT	Dt6.1
19[32]21[31]BLK	19[32]21[31] + handle for Dt15.2	TTTTTTTTTTGCTCTGCAATCAACTTATCCCTGCCGTATCTGTCGACTTCGGCCAACGCGCGGGGTTTTTC	Dt15.2
1[32]3[31]BLK	1[32]3[31] + handle for Dt15.2	TTTTTTTTTTGCTCTGCAATCAACTTATCCCTGCCGTATCTAGGCTCCAGAGGCTTTGAGGACACGGGTAA	Dt15.2
22[271]20[272]BLK	22[271]20[272] + handle for Dt15.2	TTTTTTTTTTGCTCTGCAATCAACTTATCCCTGCCGTATCTCAGAAGATTAGATAATACATTTGTCGACAA	Dt15.2
4[271]2[272]BLK	4[271]2[272] + handle for Dt15.2	TTTTTTTTTTGCTCTGCAATCAACTTATCCCTGCCGTATCTAAATCACCTTCCAGTAAGCGTCAGTAATAA	Dt15.2

### Sheet: other sequences
DNA strand name	Sequence
Fluorescent cholesterol strand	[5’Alexa-647]TTGGGATAAGTTGATTGCAGAGC[3’TEG-cholesterol]
Complement to fluorescent cholesterol strand	GCTCTGCAATCAACTTATCCCAA
Complement to fluorescent cholesterol strand plus 6 nt overhang	ACTACCGCTCTGCAATCAACTTATCCCAA
Fluorescent no cholesterol strand	[5’Alexa-647]CGGTTGTACAGAGGCGCGCG
Complement to fluorescent no cholesterol strand	CGCGCGCCTCTGTACAACCG
Cholesterol strand, C1 for attachment to DNA tile	GGTCGTGTTCGATCAGAGCGCGGGATAAGTTGATTGCAGAGC[3’TEG-cholesterol]
Cholesterol strand, C2 for attachment to DNA tile	GGGATAAGTTGATTGCAGAGC[3’TEG-cholesterol]
Fluoro strand, F1 for attachment to cholesterol strand C2	[5’Cy5]GCGCTCTGATCGAACACGACC
Fluoro strand, F2 for attachment to DNA tile	CGACTCTCATTCTCTAACAGC[3’Cy5]
Displacement strand, D1 (used to displace Dt1.4, Dt6.1, Dt8.1 and Dt15.2)	AGATACGGCAGGGATAAGTTGATTGCAGAGC
Displacement strand, D2 (used to displace Pt8.1, Pt8.5 and Pt13.2)	GGGATAAGTTGATTGCAGAGCAGATACGGCA
	coloured sequences are complementary
